# Localization of T cell clonotypes using spatial transcriptomics

**DOI:** 10.1101/2021.08.03.454999

**Authors:** William H. Hudson, Lisa J. Sudmeier

## Abstract

Spatial transcriptomics is an emerging technology that measures gene expression while preserving spatial information. Here, we present a method to determine localization of specific T cell clones by obtaining T cell receptor (TCR) sequences from spatial transcriptomics assays. Our method uses an existing commercial spatial transcriptomics platform and open-source software for analysis, allowing simple and inexpensive integration with archived samples and existing laboratory workflows. Using human brain metastasis samples, we show that TCR sequences are readily obtained from human tumor tissue and that these sequences are recapitulated by single-cell sequencing methods. This technique will permit detailed studies of the spatial organization of the human T cell repertoire, such as the identification of tumor-infiltrating and tumor-excluded T cell clones.
