## Supplementary Table 1 for "Localization of T cell clonotypes using spatial transcriptomics"

### Sheet: Sheet1
TRBV(11-1,11-3)	GTGACTGGAGTTCAGACGTGTGCTCTTCCGATCTCCACTCTCAAGATCCAGCCTGCAG
TRBV(12-3,12-4,12-5)	GTGACTGGAGTTCAGACGTGTGCTCTTCCGATCTCCACTCTGAAGATCCAGCCCTCAG
TRBV(4-2,4-3)	GTGACTGGAGTTCAGACGTGTGCTCTTCCGATCTCTTATTCCTTCACCTACACACCCTGC
TRBV(5-4,5-5,5-6,5-7,5-8)	GTGACTGGAGTTCAGACGTGTGCTCTTCCGATCTGCTCTGAGCTGAATGTGAACGCCTTG
TRBV(6-2,6-3)	GTGACTGGAGTTCAGACGTGTGCTCTTCCGATCTGCTGGGGTTGGAGTCGGCTG
TRBV10-1	GTGACTGGAGTTCAGACGTGTGCTCTTCCGATCTCCCCTCACTCTGGAGTCTGCTG
TRBV10-2	GTGACTGGAGTTCAGACGTGTGCTCTTCCGATCTCCCCCTCACTCTGGAGTCAGCTA
TRBV10-3	GTGACTGGAGTTCAGACGTGTGCTCTTCCGATCTCCTCCTCACTCTGGAGTCCGCTA
TRBV11-2	GTGACTGGAGTTCAGACGTGTGCTCTTCCGATCTCTCCACTCTCAAGATCCAGCCTGCAA
TRBV13	GTGACTGGAGTTCAGACGTGTGCTCTTCCGATCTCATTCTGAACTGAACATGAGCTCCTTGG
TRBV14	GTGACTGGAGTTCAGACGTGTGCTCTTCCGATCTCTACTCTGAAGGTGCAGCCTGCAG
TRBV15	GTGACTGGAGTTCAGACGTGTGCTCTTCCGATCTGATAACTTCCAATCCAGGAGGCCGAACA
TRBV16	GTGACTGGAGTTCAGACGTGTGCTCTTCCGATCTCTGTAGCCTTGAGATCCAGGCTACGA
TRBV17	GTGACTGGAGTTCAGACGTGTGCTCTTCCGATCTCTTCCACGCTGAAGATCCATCCCG
TRBV18	GTGACTGGAGTTCAGACGTGTGCTCTTCCGATCTGCATCCTGAGGATCCAGCAGGTAG
TRBV19	GTGACTGGAGTTCAGACGTGTGCTCTTCCGATCTCCTCTCACTGTGACATCGGCCC
TRBV2	GTGACTGGAGTTCAGACGTGTGCTCTTCCGATCTTCAAATTTCACTCTGAAGATCCGGTCCACAA
TRBV20-1	GTGACTGGAGTTCAGACGTGTGCTCTTCCGATCTCTTGTCCACTCTGACAGTGACCAGTG
TRBV23-1	GTGACTGGAGTTCAGACGTGTGCTCTTCCGATCTCAGCCTGGCAATCCTGTCCTCAG
TRBV24-1	GTGACTGGAGTTCAGACGTGTGCTCTTCCGATCTCTCCCTGTCCCTAGAGTCTGCCAT
TRBV25-1	GTGACTGGAGTTCAGACGTGTGCTCTTCCGATCTCCCTGACCCTGGAGTCTGCCA
TRBV27	GTGACTGGAGTTCAGACGTGTGCTCTTCCGATCTCCCTGATCCTGGAGTCGCCCA
TRBV28	GTGACTGGAGTTCAGACGTGTGCTCTTCCGATCTCTCCCTGATTCTGGAGTCCGCCA
TRBV29-1	GTGACTGGAGTTCAGACGTGTGCTCTTCCGATCTCTAACATTCTCAACTCTGACTGTGAGCAACA
TRBV3-1	GTGACTGGAGTTCAGACGTGTGCTCTTCCGATCTGCTCACTTAAATCTTCACATCAATTCCCTGG
TRBV30	GTGACTGGAGTTCAGACGTGTGCTCTTCCGATCTCGGCAGTTCATCCTGAGTTCTAAGAAGC
TRBV4-1	GTGACTGGAGTTCAGACGTGTGCTCTTCCGATCTCTTAAACCTTCACCTACACGCCCTGC
TRBV5-1	GTGACTGGAGTTCAGACGTGTGCTCTTCCGATCTGCTCTGAGATGAATGTGAGCACCTTG
TRBV5-3	GTGACTGGAGTTCAGACGTGTGCTCTTCCGATCTGCTCTGAGATGAATGTGAGTGCCTTG
TRBV6-1	GTGACTGGAGTTCAGACGTGTGCTCTTCCGATCTTCGCTCAGGCTGGAGTCGGCTG
TRBV6-4	GTGACTGGAGTTCAGACGTGTGCTCTTCCGATCTCCCTCACGTTGGCGTCTGCTG
TRBV6-5	GTGACTGGAGTTCAGACGTGTGCTCTTCCGATCTGCTCAGGCTGCTGTCGGCTG
TRBV6-6	GTGACTGGAGTTCAGACGTGTGCTCTTCCGATCTCGCTCAGGCTGGAGTTGGCTG
TRBV6-7	GTGACTGGAGTTCAGACGTGTGCTCTTCCGATCTCCCCTCAAGCTGGAGTCAGCTG
TRBV6-8	GTGACTGGAGTTCAGACGTGTGCTCTTCCGATCTCACTCAGGCTGGTGTCGGCTG
TRBV6-9	GTGACTGGAGTTCAGACGTGTGCTCTTCCGATCTCGCTCAGGCTGGAGTCAGCTG
TRBV7-1	GTGACTGGAGTTCAGACGTGTGCTCTTCCGATCTCCACTCTGAAGTTCCAGCGCACAC
TRBV7-2	GTGACTGGAGTTCAGACGTGTGCTCTTCCGATCTCACTCTGACGATCCAGCGCACAC
TRBV7-3	GTGACTGGAGTTCAGACGTGTGCTCTTCCGATCTCTCTACTCTGAAGATCCAGCGCACAG
TRBV7-4	GTGACTGGAGTTCAGACGTGTGCTCTTCCGATCTCCACTCTGAAGATCCAGCGCACAG
TRBV7-6	GTGACTGGAGTTCAGACGTGTGCTCTTCCGATCTCACTCTGACGATCCAGCGCACAG
TRBV7-7	GTGACTGGAGTTCAGACGTGTGCTCTTCCGATCTCCACTCTGACGATTCAGCGCACAG
TRBV7-8	GTGACTGGAGTTCAGACGTGTGCTCTTCCGATCTCCACTCTGAAGATCCAGCGCACAC
TRBV7-9	GTGACTGGAGTTCAGACGTGTGCTCTTCCGATCTCACCTTGGAGATCCAGCGCACAG
TRBV9	GTGACTGGAGTTCAGACGTGTGCTCTTCCGATCTGCACTCTGAACTAAACCTGAGCTCTCTG
Partial Read 1	CTACACGACGCTCTTCCGATCT
